# Uneven terrain treadmill walking in younger and older adults

**DOI:** 10.1101/2022.03.01.482507

**Authors:** Ryan J. Downey, Natalie Richer, Rohan Gupta, Chang Liu, Erika M. Pliner, Arkaprava Roy, Jungyun Hwang, David J. Clark, Chris J. Hass, Todd M. Manini, Rachael D. Seidler, Daniel P. Ferris

**Author notes:** Corresponding author (RD). Department of Kinesiology and Applied Health, University of Winnipeg, Winnipeg, Manitoba, Canada (Natalie Richer).

## Abstract

We developed a method for altering terrain unevenness on a treadmill to study gait kinematics. Terrain consisted of rigid polyurethane disks (12.7 cm diameter, 1.3-3.8 cm tall) which attached to the treadmill belt using hook-and-loop fasteners. Here, we tested four terrain unevenness conditions: Flat, Low, Medium, and High. The main objective was to test the hypothesis that increasing the unevenness of the terrain would result in greater gait kinematic variability. Seventeen younger adults (age 20-40 years), 25 higher-functioning older adults (age 65+ years), and 29 lower-functioning older adults (age 65+ years, Short Physical Performance Battery score < 10) participated. We customized the treadmill speed to each participant’s walking ability, keeping the speed constant across all four terrain conditions. Participants completed two 3-minute walking trials per condition. Using an inertial measurement unit placed over the sacrum and pressure sensors in the shoes, we calculated the stride-to-stride variability in step duration and sacral excursion (coefficient of variation; standard deviation expressed as percentage of the mean). Participants also self-reported their perceived stability for each condition. Terrain was a significant predictor of step duration variability, which roughly doubled from Flat to High terrain for all participant groups: younger adults (Flat 4.0%, High 8.2%), higher-functioning older adults (Flat 5.0%, High 8.9%), lower-functioning older adults (Flat 7.0%, High 14.1%). Similarly, all groups exhibited significant increases in sacral excursion variability for all three uneven terrain conditions compared to Flat. Participants were also significantly more likely to report feeling less stable walking over all three uneven terrain conditions compared to Flat. These findings support the hypothesis that altering terrain unevenness on a treadmill will increase gait kinematic variability and reduce perceived stability in younger and older adults.
