## Supplementary material for "Uneven terrain treadmill walking in younger and older adults": S7 Spreadsheet. Raw data used for statistical analyses.

### Sheet: Data
																								2=steady, 3=unsteady, 4=mildly unbalanced, 5=moderatedly unbalanced, 6=very unbalanced
	Step Duration - Mean (s)						Step Duration Variability - COV (%)						AP Excursion Variability - COV (%)						ML Excursion Variability - COV (%)						Perceived Stability Score										Walking Speed (m/s)							Demographics
	Condition						Condition						Condition						Condition						Flat		Low		Med		High				Condition
Subject	Flat	Low	Med	High		Subject	Flat	Low	Med	High		Subject	Flat	Low	Med	High		Subject	Flat	Low	Med	High		Subject	Trial 1	Trial 2	Trial 1	Trial 2	Trial 1	Trial 2	Trial 1	Trial 2		Subject	Flat OG	Low OG	Med OG	High OG	TM		Subject	SPPB Score	Sex	Age
YA1	0.674979	0.687049	0.69608	0.682346		YA1	2.72307	5.21502	6.01003	6.43142		YA1	15.385	14.0873	16.3632	17.7472		YA1	9.69471	13.7536	13.1575	17.4149		YA1	2	2	2	2	2	2	2	2		YA1	1.36571	1.28205	1.25174	1.14943	0.86		YA1	DNA	M	32
YA2	0.643166	0.672845	0.652839	0.633315		YA2	3.70571	5.82433	8.86685	10.4521		YA2	14.5288	18.1247	23.1901	26.9907		YA2	11.2983	16.0848	19.1663	24.4118		YA2	2	2	2	2	2	2	3	3		YA2	1.4658	1.1583	1.20968	1.17188	0.87		YA2	DNA	M	29
YA3	0.658881	0.683638	0.696813	0.698314		YA3	4.62369	5.06946	6.21763	7.84764		YA3	18.9112	17.0636	19.5915	19.552		YA3	20.9154	28.8196	29.0859	29.4697		YA3	2	2	2	2	2	2	3	3		YA3	1.32743	1.45396	1.25874	1.20805	0.91		YA3	DNA	M	21
YA4	0.718605	0.725321	0.714704	0.678255		YA4	2.95706	5.06772	6.13261	7.78201		YA4	13.3878	20.4427	18.6071	26.4872		YA4	14.7315	13.4202	12.2259	9.98179		YA4	2	2	2	2	3	3	3	3		YA4	1.23288	1.16279	1.06762	0.889328	0.67		YA4	DNA	F	20
YA5	0.638875	0.678198	0.682574	0.633349		YA5	3.3716	5.32847	6.09843	7.47534		YA5	16.0225	18.8477	20.0643	21.9872		YA5	18.5268	18.2408	19.2116	25.915		YA5	2	2	2	2	3	3	4	3		YA5	1.17493	1.21294	1.19048	1.0453	0.78		YA5	DNA	F	20
YA6	0.583636	0.589435	0.565977	0.523344		YA6	2.79872	4.44582	5.73461	6.00181		YA6	15.0882	18.5552	22.8132	23.9119		YA6	16.3084	18.3833	18.1928	18.8927		YA6	2	2	2	2	5	3	5	5		YA6	1.84426	1.80723	1.59292	1.75439	1.2		YA6	DNA	M	26
YA7	0.75315	0.730385	0.642506	0.631712		YA7	6.77374	8.95437	9.77224	11.4961		YA7	15.1361	19.2105	26.294	28.2579		YA7	16.8432	17.4136	17.6524	20.073		YA7	2	2	2	2	5	4	5	6		YA7	1.42405	1.10294	1.22283	1.12923	0.7		YA7	DNA	F	23
YA8	0.650055	0.660914	0.62524	0.54789		YA8	2.96515	5.68933	7.17948	10.2524		YA8	16.6516	18.6757	22.9045	27.0887		YA8	23.4768	17.9779	18.8824	21.8958		YA8	2	2	2	2	2	2	3	2		YA8	1.63934	1.60428	1.60142	1.22283	0.92		YA8	DNA	M	23
YA9	0.758765	0.783254	0.762773	0.734918		YA9	3.71391	6.04649	5.43731	7.31823		YA9	13.9515	16.675	17.5961	20.0607		YA9	9.13577	11.1534	11.2092	11.1473		YA9	2	2	2	2	3	3	3	3		YA9	1.21622	1.10294	0.921187	1.08565	0.69		YA9	DNA	M	24
YA10	0.715269	0.668634	0.642069	0.616047		YA10	3.49871	5.84294	7.66387	7.12561		YA10	16.0735	24.0714	27.1812	28.1235		YA10	9.68324	20.2414	16.5321	20.4331		YA10	2	2	2	2	2	2	2	2		YA10	1.15385	1.19048	1.07784	1.00671	0.75		YA10	DNA	F	20
YA11	0.826166	0.818422	0.829173	0.817821		YA11	4.43588	6.36155	7.25593	8.33933		YA11	15.4294	23.354	18.6328	18.9377		YA11	10.8814	16.6034	14.9656	17.1405		YA11	2	2	2	2	3	2	3	3		YA11	0.805009	0.70922	0.70922	0.678733	0.51		YA11	DNA	F	25
YA12	0.745966	0.771538	0.788978	0.763127		YA12	3.26463	4.80865	6.01234	6.47255		YA12	13.1148	14.9477	16.8895	16.7629		YA12	23.1112	23.4489	25.0031	26.7965		YA12	2	2	3	3	2	2	3	3		YA12	1.07271	1.09223	1.0158	1.03093	0.76		YA12	DNA	M	21
YA13	0.869017	0.906621	0.888639	0.852267		YA13	5.12188	6.4888	8.04116	7.46929		YA13	17.4314	14.3971	21.8937	21.0329		YA13	16.7326	19.1202	19.6368	15.9441		YA13	2	2	3	2	3	2	2	2		YA13	1.22449	0.817439	0.878906	0.786713	0.59		YA13	DNA	F	21
YA14	0.780285	0.765879	0.736493	0.734926		YA14	4.49651	7.0431	7.74415	9.81319		YA14	15.1565	19.3532	22.1259	19.9253		YA14	20.3975	25.1063	23.2106	27.4901		YA14	2	2	2	2	3	2	3	3		YA14	1.09356	0.977199	0.867052	0.976139	0.68		YA14	DNA	F	22
YA15	0.740704	0.787124	0.773772	0.761113		YA15	6.05766	7.36305	9.88219	9.1635		YA15	16.8654	18.6915	19.0443	21.8747		YA15	16.6818	19.3678	21.674	20.6289		YA15	2	2	3	2	2	2	5	3		YA15	1.16732	1.18265	0.96463	0.812274	0.61		YA15	DNA	F	20
YA16	0.603765	0.617383	0.605374	0.588106		YA16	3.07515	4.07681	5.22148	5.96438		YA16	14.8709	18.1658	13.9865	16.7719		YA16	16.7121	20.2949	24.2509	24.2754		YA16	2	2	2	2	2	3	3	3		YA16	1.33333	1.29125	1.30435	1.21131	0.91		YA16	DNA	F	20
YA17	0.599007	0.583751	0.57992	0.547946		YA17	4.03364	5.00667	7.66856	9.54572		YA17	20.5103	22.2772	28.7819	30.7239		YA17	20.2531	23.7584	25.7523	24.3748		YA17	2	2	2	2	3	3	3	3		YA17	1.17647	1.21131	1.06509	1.22783	0.8		YA17	DNA	F	20
HO1	0.651024	0.681085	0.698327	0.680171		HO1	3.8583	6.04059	7.05866	8.97479		HO1	20.8855	22.1353	21.511	29.3334		HO1	10.5886	15.1906	19.4622	20.0548		HO1	2	2	2	2	3	2	5	5		HO1	1.27479				0.75		HO1	11	F	80
HO2	0.680393	0.655999	0.629395	0.613721		HO2	3.75441	5.8196	6.2097	7.47576		HO2	23.321	22.9033	20.8665	22.0194		HO2	11.0295	11.27	12.0529	12.3729		HO2	2	2	2	2	3	3	3	2		HO2	1.06762	1.01466	0.918367	0.919305	0.69		HO2	10	M	77
HO3	0.811613	0.744071	0.506925	0.423416		HO3	8.27653	10.9988	9.56478	12.378		HO3	23.6263	27.9811	34.1821	40.1419		HO3	12.2226	17.4737	19.0074	22.4979		HO3	2	2	2	2	3	2	4	3		HO3	1.03687	0.837989	0.581771	0.418994	0.32		HO3	10	M	84
HO4	0.697119	0.680521	0.643644	0.613231		HO4	3.84866	6.34543	6.51044	7.53095		HO4	14.2816	26.4064	26.3962	26.4732		HO4	22.5366	26.376	25.7614	28.9103		HO4	2	2	2	2	2	2	2	3		HO4	1.17493	1.11524	1.02857	0.922131	0.69		HO4	12	F	73
HO5	0.635605	0.608022	0.592954	0.576218		HO5	5.17985	6.85079	8.53679	8.74199		HO5	30.5362	29.7261	33.9899	31.3222		HO5	14.3816	14.1301	15.5481	21.1908		HO5	2	2	2	2	2	2	2	2		HO5	1.11524	0.904523	0.884956	0.868726	0.65		HO5	11	F	72
HO6	0.81881	0.658905	0.69296	0.565217		HO6	8.57223	11.1449	10.2935	12.2173		HO6	24.456	28.4998	27.3693	32.0697		HO6	11.4236	15.4974	16.5029	19.6068		HO6	2	2	3	2	2	2	5	5		HO6	1.0551	0.779221	0.535077	0.649351	0.4		HO6	12	F	73
HO7	0.692623	0.638175	0.62443	0.541043		HO7	3.67408	7.03085	8.09952	10.0825		HO7	14.2553	19.4004	20.4797	23.7572		HO7	19.2266	22.4461	19.8539	20.9745		HO7	2	2	2	2	3	3	4	4		HO7	0.955414	1.06762	0.791557	0.852273	0.59		HO7	11	F	74
HO8	0.723809	0.693787	0.665036	0.639141		HO8	3.44464	5.02446	5.31907	6.20393		HO8	15.4544	16.268	20.5354	21.3524		HO8	8.40933	10.6169	10.6162	10.8211		HO8	2	2	2	2	2	2	2	2		HO8	1.02273	1.0158	1	1.00111	0.75		HO8	12	M	76
HO9	0.843701	0.620814	0.59145	0.573992		HO9	4.85098	4.8639	4.67988	6.88493		HO9	17.3876	23.1513	24.5918	39.2015		HO9	6.72716	11.4144	13.6766	13.1485		HO9	2	2	2	2	2	2	2	2		HO9	0.677711	0.652174	0.598404	0.555556	0.42		HO9	12	M	71
HO10	0.71419	0.565842	0.542139	0.524342		HO10	3.82843	4.04497	3.71688	5.64412		HO10	23.5383	27.7182	27.0034	36.9912		HO10	14.2054	18.6007	19.9686	20.7705		HO10	2	2	2	2	2	2	4	3		HO10	1.32353	1.19205	1.02273	0.996678	0.75		HO10	12	M	76
HO11	0.703809	0.667431	0.637634	0.577968		HO11	4.6473	5.25348	5.36942	5.74632		HO11	18.0822	17.4936	15.9055	20.907		HO11	10.9318	13.3175	14.028	15.4764		HO11	2	2	2	2	2	2	3	2		HO11	1.45867	1.18265	1.02975	0.954401	0.72		HO11	10	M	82
HO12	0.864086	0.712457	0.646827	0.642885		HO12	6.64665	8.45271	9.13106	12.8946		HO12	20.2213	29.1655	34.6114	34.3425		HO12	10.2035	11.9548	17.6817	18.4796		HO12	2	2	2	3	3	3	5	5		HO12	0.828729	0.758214	0.699301	0.543807	0.41		HO12	11	M	79
HO13	0.802014	0.695102	0.606551	0.498596		HO13	4.68347	8.00038	8.40569	8.15788		HO13	15.5471	29.8545	31.0216	37.2367		HO13	10.7001	17.6113	18.5714	23.6394		HO13	2	2	2	2	4	3	5	5		HO13	0.986842	0.924974	0.738916	0.655022	0.5		HO13	10	F	75
HO14	0.742338	0.718479	0.747891	0.740756		HO14	4.5182	6.43464	8.41563	9.58526		HO14	19.8166	21.2332	22.5007	26.2275		HO14	19.7981	17.5126	20.7127	23.6801		HO14	2	2	2	2	2	2	2	2		HO14	1.14504	0.993377	0.961538	0.826446	0.62		HO14	11	M	73
HO15	0.554603	0.416349	0.425067	0.451314		HO15	5.67568	6.22273	7.34263	7.99182		HO15	26.0158	34.5963	39.8949	37.9543		HO15	18.2069	17.2699	18.0673	21.8015		HO15	2	2	2	2	3	2	5	3		HO15	1.00784	1.17955	0.935551	1.06132	0.71		HO15	10	F	72
HO16	0.704306	0.623155	0.630587	0.541299		HO16	7.1481	7.29048	7.89313	10.3842		HO16	20.1264	30.0943	33.1806	31.4745		HO16	11.0054	15.1545	21.4401	24.1392		HO16	2	2	2	2	2	2	3	2		HO16	1.24138	1.10837	1.05758	0.908174	0.68		HO16	10	M	73
HO17	0.861616	0.788671	0.783986	0.71393		HO17	4.40944	5.88785	5.99107	8.39829		HO17	17.2873	16.7534	17.5413	22.4339		HO17	11.4654	12.5167	15.5079	23.4623		HO17	2	2	2	2	2	2	3	3		HO17	1.10024	0.900901	0.924025	0.708104	0.53		HO17	12	F	72
HO18	0.704644	0.591794	0.550309	0.546013		HO18	4.37441	5.44761	5.3327	6.4524		HO18	23.062	21.8514	30.4279	26.2974		HO18	11.6289	17.389	19.2378	21.802		HO18	2	2	2	3	3	3	3	3		HO18	1.11524	1.02506	1.0274	0.873786	0.65		HO18	12	M	72
HO19	0.777985	0.677997	0.618826	0.633879		HO19	5.32658	8.00648	9.02427	12.0022		HO19	20.4016	25.4414	30.8013	34.5181		HO19	8.91404	11.947	17.5907	24.0476		HO19	2	2	2	2	2	2	2	4		HO19	1.18421	1.00784	0.923077	0.605653	0.46		HO19	11	F	73
HO20	0.732584	0.765999	0.762014	0.73608		HO20	3.6915	5.47475	7.30237	9.21498		HO20	16.0608	21.2996	23.4111	29.1303		HO20	9.41028	11.1577	11.936	17.6367		HO20	2	2	2	2	2	2	3	2		HO20	1.1465	0.93361	0.978261	1.01695	0.62		HO20	12	M	72
HO21	0.690769	0.644623	0.626755	0.624582		HO21	3.1902	4.86062	6.24015	7.14802		HO21	26.1617	23.1026	21.8847	28.7281		HO21	18.0644	21.561	20.4389	26.5468		HO21	2	2	2	2	2	2	2	2		HO21	1.37615	1.07656	1.1811	1.22283	0.81		HO21	10	M	73
HO22	0.760747	0.700045	0.656049	0.636352		HO22	4.29824	6.80543	7.74667	10.813		HO22	19.1298	21.6391	22.1227	25.3079		HO22	15.272	16.4932	15.2011	24.5442		HO22	3	2	3	2	2	3	3	4		HO22	1.2894	1.10294	1.03211	0.8867	0.67		HO22	12	F	71
HO23	0.975077	0.771229	0.895832	0.697244		HO23	4.34982	5.77324	5.68936	6.62199		HO23	31.4316	26.22	19.841	30.9977		HO23	7.75458	8.63723	6.8634	9.63893		HO23	2	3	2	3	2	3	3	3		HO23	0.577664	0.463918	0.482833	0.420168	0.32		HO23	10	M	65
HO24	0.747558	0.699344	0.652799	0.583297		HO24	7.96533	9.68172	8.89493	10.1973		HO24	33.0471	30.8088	30.971	38.3089		HO24	12.9034	15.6622	14.9446	17.702		HO24	2	2	2	2	2	2	2	2		HO24	0.650289	0.519931	0.454545	0.370675	0.28		HO24	11	M	76
HO25	0.69751	0.560104	0.607898	0.637001		HO25	5.28861	5.2361	7.75356	10.3516		HO25	19.5313	31.5376	35.5453	32.8955		HO25	8.40212	13.2658	9.06497	13.5567		HO25	2	2	2	2	3		6	6		HO25	0.922131	0.737705	0.596817	0.579524	0.3		HO25	11	F	65
LO1	0.628416	0.541471	0.396426	0.402157		LO1	4.54744	6.2828	6.62546	7.99685		LO1	18.9052	33.9754	37.3413	40.1742		LO1	15.7494	19.6876	20.6321	24.3712		LO1	2	2	3	3	3	2	4	5		LO1	1.5873	1.24309	1.1811	1.10837	0.83		LO1	9	M	80
LO2	0.811701	0.516049	0.571854	0.597458		LO2	7.21597	7.15626	13.017	17.6041		LO2	24.6914	30.4795	38.0601	40.3492		LO2	9.3455	12.1763	27.8483	22.3875		LO2	2	2	2	2	2	2	2	2		LO2	0.880626	0.640569	0.576553	0.3517	0.25		LO2	9	M	83
LO3	0.745518	0.723153	0.592799	0.635167		LO3	8.52581	13.6699	10.8524	13.5317		LO3	27.6282	31.0735	30.9018	34.2856		LO3	11.1727	19.3999	20.6944	23.8728		LO3	3	2	2	2	2	2	4	2		LO3	0.729335	0.560748	0.59761	0.572155	0.35		LO3	9	F	88
LO4	0.920403	0.772327	0.668174	0.805077		LO4	5.42895	8.17663	6.78316	9.01056		LO4	21.2222	29.5531	26.6052	29.535		LO4	9.56528	17.3816	13.003	13.8324		LO4	2	2	2	2	2	2	2	2		LO4	0.802855	0.621118	0.637394	0.516648	0.3		LO4	9	F	83
LO5	0.587548	0.59934	0.744888	0.649872		LO5	4.50022	7.31015	8.71594	9.44398		LO5	31.9358	31.1024	29.2161	35.1316		LO5	15.5901	14.6238	18.3546	20.5457		LO5	2	2	2	2	2	2	5	6		LO5	0.74813	0.533175	0.447761	0.481026	0.34		LO5	8	F	73
LO6	1.13755	1.16548	1.17141	1.00083		LO6	7.89082	11.0932	11.6246	10.9737		LO6	29.2427	27.021	30.6757	40.5126		LO6	7.35409	10.8751	8.85141	12.0441		LO6	2	2	2	2	2	3	6	6		LO6	0.585556	0.245767	0.219138	0.170843	0.1		LO6	7	F	73
LO7	0.925117	0.855376	0.833734	0.74484		LO7	6.1569	7.56988	8.46026	11.1044		LO7	38.8587	32.6107	29.6378	36.8071		LO7	7.04898	9.20243	8.01992	8.91079		LO7	2	2	2	2	2	2	3	3		LO7	0.515759	0.323508	0.26262	0.24032	0.18		LO7	8	F	80
LO8	0.8714	0.900599	0.842172	0.76197		LO8	10.3651	11.8625	11.1079	15.1445		LO8	31.0098	31.6063	31.9349	28.6139		LO8	8.82046	8.53632	9.58013	14.4166		LO8	2	2	3	2	3	3	6	3		LO8	0.818182	0.678733	0.503074	0.376884	0.25		LO8	9	F	66
LO9	0.834991	0.898602	1.00033	0.90458		LO9	7.8373	15.9475	17.987	15.5949		LO9	28.9851	34.6549	33.7143	39.0617		LO9	8.21612	19.5906	20.1259	17.4592		LO9	2	2	2	2	2	2	2	2		LO9	0.595238	0.459653	0.281338	0.298706	0.21		LO9	9	F	72
LO10	0.905094	0.812686	0.796713	0.713297		LO10	7.4193	11.9483	10.8129	15.8335		LO10	19.9833	27.4074	22.3402	32.2013		LO10	7.27917	11.0549	10.9351	16.9724		LO10	3		2		4		5			LO10	1.22449	1.05263	1.08303	0.852273	0.5		LO10	7	M	80
LO11	0.923498	0.791869	0.77091	0.690628		LO11	7.1933	8.89858	11.0768	18.0609		LO11	36.3229	34.0966	36.7337	40.3457		LO11	12.1332	18.5724	18.2412	20.3453		LO11	2	2	3		4	4	4	6		LO11	0.428776	0.35475	0.27027	0.223436	0.17		LO11	8	F	81
LO12	0.871865	0.721323	0.643811			LO12	6.59721	8.8209	9.75671			LO12	27.2075	36.1199	34.4406			LO12	10.1939	14.3934	17.5508			LO12	2	2	4	4	4	6	6			LO12	0.948367	0.6004	0.507614	0.374065	0.28		LO12	9	F	83
LO13	0.549728	0.515478	0.517	0.426756		LO13	4.88365	6.08983	7.92614	9.79198		LO13	22.0137	29.4102	32.7629	35.7331		LO13	8.80689	11.1325	13.2745	17.3008		LO13	2	2	3	3	3	3	4	4		LO13	1.11801	0.948367	0.924025	0.935551	0.69		LO13	8	M	77
LO14	0.698847	0.592749	0.609248	0.645157		LO14	8.23096	8.903	10.4939	14.6173		LO14	34.6824	42.0987	36.8925	40.029		LO14	10.1163	14.3585	15.2078	19.1337		LO14	2	2	2	2	4	4	6	6		LO14	0.467047	0.367948	0.351288	0.271493	0.2		LO14	9	F	71
LO15	0.826301	0.800559	0.781149	0.774272		LO15	9.07778	11.3794	14.2467	15.1396		LO15	32.8939	29.8964	32.4714	30.4412		LO15	11.2831	17.0364	18.8719	19.3879		LO15	2	2	2	2	3	4	3	3		LO15	0.768574	0.610998	0.490731	0.443568	0.33		LO15	9	M	79
LO16	1.21494	1.28202	1.1715	1.28437		LO16	10.7569	15.7644	15.2387	26.24		LO16	31.4436	25.3334	35.9366	26.1232		LO16	9.89264	10.6536	12.2351	18.0196		LO16	2	2	5	5	5	5	5	5		LO16	0.783972	0.204918	0.165077	0.146628	0.1		LO16	6	F	91
LO17	0.887332	0.815431	0.857873	0.872339		LO17	9.27814	13.2549	14.7424	20.5563		LO17	30.4995	39.3994	31.5769	34.5528		LO17	10.7768	17.4978	12.6497	17.8807		LO17	2	2	2	2	4	2	5	5		LO17	1.07399	0.831025	0.994475	0.758214	0.18		LO17	9	M	79
LO18	0.534664		0.752786	0.753214		LO18	6.26775		13.4052	15.7419		LO18	29.6689		43.1467	38.629		LO18	17.9984		20.5529	18.2787		LO18	2	2	2		4	3	5			LO18	0.726979	0.458248	0.309278	0.302318	0.15		LO18	9	F	66
LO19	0.430386	0.398451	0.372487	0.573816		LO19	4.80482	6.91627	8.05974	11.8682		LO19	19.2424	25.1384	26.9166	26.5395		LO19	14.143	17.2175	18.7174	18.3655		LO19	2	2	2	3	3	3	3	3		LO19	0.592105	0.469484	0.450225	0.3861	0.29		LO19	5	M	80
LO20	0.648033	0.667023	0.775066	0.793221		LO20	7.25316	10.08	14.7279	23.4007		LO20	28.243	30.4457	35.3393	39.0923		LO20	10.3313	12.7549	14.8655	17.2795		LO20	2	2	2	2	2	2	6	3		LO20	0.630252	0.465598	0.451128	0.3386	0.15		LO20	8	F	78
LO21	0.720668	0.726743	0.634791	0.641065		LO21	4.75668	6.06477	7.09538	8.00201		LO21	26.7891	24.0944	33.0133	28.5043		LO21	10.2845	10.4303	11.656	14.2971		LO21	2	2	2	2	2	2	2	2		LO21	1.10429	0.891089	0.869565	0.818182	0.61		LO21	9	M	70
LO22	1.02348	0.970908	0.947307	0.849907		LO22	7.27781	8.74869	9.53052	11.9032		LO22	25.424	25.1832	23.064	33.5619		LO22	7.37611	10.8566	10.5843	10.3208		LO22	4	4	2	2	2	2	4	3		LO22	0.581395	0.519031	0.371901	0.311742	0.23		LO22	7	F	74
LO23	0.920682	0.898056	0.998886	0.880155		LO23	5.2624	8.31119	10.0517	11.9818		LO23	17.1063	22.4614	19.7957	28.4379		LO23	8.42738	16.7398	12.0648	15.608		LO23	2	2	5	3	3	4	4	4		LO23	0.909091	0.71599	0.639205	0.533808	0.3		LO23	6	F	67
LO24	1.20122	1.18008	0.981998	0.994872		LO24	10.52	14.6527	17.3839	16.9241		LO24	23.3009	22.1384	29.0365	24.6375		LO24	10.2234	9.65826	11.385	14.2661		LO24	2	2	2	2	3	3	3	3		LO24	0.604027	0.473435	0.396476	0.342335	0.2		LO24	8	M	79
LO25	0.67699	0.693438	0.728495	0.706007		LO25	5.54801	7.13433	7.98176	10.9776		LO25	25.0778	37.8723	26.264	30.5524		LO25	8.65813	13.5977	12.7933	13.4592		LO25	2	2	2	2	2	2	3	3		LO25	0.563204	0.436047	0.390964	0.375	0.28		LO25	7	F	72
LO26	0.758249	0.769843	0.741961	0.783862		LO26	5.23151	8.53948	10.16	10.0792		LO26	24.078	27.3029	29.9805	28.5109		LO26	16.4073	18.8533	17.2503	25.0714		LO26	2	2	2	3	4	3	5	5		LO26	0.859599	0.74813	0.705329	0.642857	0.48		LO26	8	F	66
LO27	0.699182	0.541699	0.551963	0.573422		LO27	9.15851	9.13185	10.7798	19.6086		LO27	29.5484	43.8059	46.0586	46.2805		LO27	14.921	19.2141	20.7	25.0384		LO27	2	3	2	2	3	2	3	3		LO27	0.827967	0.624566	0.486224	0.554871	0.36		LO27	9	F	65
LO28	0.584828	0.560451	0.77839	0.718734		LO28	4.65829	9.98082	12.0279	15.847		LO28	25.6304	36.8722	34.8484	41.6135		LO28	11.3641	15.1046	19.1926	18.3679		LO28	2	2	2	3	4	3	3	3		LO28	0.573248	0.334821	0.274977	0.306853	0.1		LO28	6	F	92
LO29	1.20967	0.717197	0.719201	0.758611		LO29	6.08717	8.14084	7.22496	7.13371		LO29	20.1415	28.4183	40.3976	35.6628		LO29	6.68372	12.4041	10.9574	12.2854		LO29	2	2	2	2	2	2	2	2		LO29	0.584795	0.408719	0.52417	0.323508	0.24		LO29	9	M	84

### Sheet: Abbreviations
AP	Anteroposterior
COV	Coeffcient of Variation
DNA	Does Not Apply
HO	Higher-functioning older adult
LO	Lower-functioning older adult
ML	Mediolateral
OG	Overground
TM	Treadmill
YA	Younger Adult
